# YAP/TAZ Maintain the Proliferative Capacity and Structural Organization of Radial Glial Cells During Brain Development

**DOI:** 10.1101/2021.05.05.442840

**Authors:** Alfonso Lavado, Ruchika Gangwar, Joshua Paré, Shibiao Wan, Yiping Fan, Xinwei Cao

## Abstract

The Hippo pathway regulates the development and homeostasis of many tissues and in many species. It controls the activity of two paralogous transcriptional coactivators, YAP and TAZ (YAP/TAZ). Although previous studies have established that aberrant YAP/TAZ activation is detrimental to mammalian brain development, whether and how endogenous levels of YAP/TAZ activity regulate brain development remain unclear. Here, we show that during mammalian cortical development, YAP/TAZ are specifically expressed in apical neural progenitor cells known as radial glial cells (RGCs). The subcellular localization of YAP/TAZ undergoes dynamic changes as corticogenesis proceeds. YAP/TAZ are required for maintaining the proliferative potential and structural organization of RGCs, and their ablation during cortical development reduces the numbers of cortical projection neurons and causes the loss of ependymal cells, resulting in hydrocephaly. Transcriptomic analysis using sorted RGCs reveals gene expression changes in YAP/TAZ-depleted cells that correlate with mutant phenotypes. Thus, our study has uncovered essential functions of YAP/TAZ during mammalian brain development and revealed the transcriptional mechanism of their action.
