## Supplementary material for "YAP/TAZ Maintain the Proliferative Capacity and Structural Organization of Radial Glial Cells During Brain Development": Differentially expressed genes

### Sheet: Down in dKO
Ensembl	Gene	Gene name	log2FC	log2CPM	LR	Adjusted PValue
ENSMUSG00000042379.8	Esm1	endothelial cell-specific molecule 1(Esm1)	-8.47313	0.539562	21.3752	3.77625e-06
ENSMUSG00000068196.5	Col8a1	collagen, type VIII, alpha 1(Col8a1)	-6.10613	2.33433	12.3637	0.000437766
ENSMUSG00000097925.1	Gm26574	predicted gene, 26574(Gm26574)	-6.08742	-1.40179	23.8342	1.05001e-06
ENSMUSG00000106839.1	Gm43497		-5.90202	-1.47389	15.6119	7.77643e-05
ENSMUSG00000048982.3	Gphb5	glycoprotein hormone beta 5(Gphb5)	-5.65443	-1.73442	15.5559	8.01021e-05
ENSMUSG00000115398.1	Gm534	predicted gene 534(Gm534)	-5.46177	-0.725128	17.1209	3.5074e-05
ENSMUSG00000083196.1	Gm15272		-5.34809	-1.88333	13.817	0.000201502
ENSMUSG00000019997.11	Ccn2		-5.32016	3.56847	126.302	2.64041e-29
ENSMUSG00000077681.1	Gm22496	predicted gene, 22496(Gm22496)	-5.29442	-1.91857	14.7796	0.000120833
ENSMUSG00000112855.1	Gm47842		-5.09091	-2.00337	12.1197	0.000498908
ENSMUSG00000116437.1	Gm46545		-4.96017	-2.11277	12.5439	0.000397506
ENSMUSG00000095132.1	Rnu6	U6 small nuclear RNA(Rnu6)	-4.94608	-2.11338	12.2531	0.000464488
ENSMUSG00000097324.8	Carmn	cardiac mesoderm enhancer-associated non-coding RNA(Carmn)	-4.91602	-2.11697	12.1559	0.000489334
ENSMUSG00000098471.1	Gm27203		-4.50553	-0.929077	23.6723	1.14218e-06
ENSMUSG00000103296.1	Gm38234		-4.47496	-1.38432	14.0984	0.000173493
ENSMUSG00000064519.1	n-R5s97		-4.38445	-0.29269	31.0141	2.56161e-08
ENSMUSG00000089808.3	Gm7241	predicted pseudogene 7241(Gm7241)	-4.04623	-1.71505	13.8715	0.000195741
ENSMUSG00000026831.16	1700007K13Rik	RIKEN cDNA 1700007K13 gene(1700007K13Rik)	-3.87692	-0.963999	19.388	1.06676e-05
ENSMUSG00000050141.13	Fam205c	family with sequence similarity 205, member C(Fam205c)	-3.81661	0.560817	12.9839	0.000314174
ENSMUSG00000100341.1	Gm29478	predicted gene 29478(Gm29478)	-3.81551	-0.274735	14.6174	0.000131693
ENSMUSG00000107390.1	Gm43323		-3.73753	-0.59936	12.525	0.000401544
ENSMUSG00000071342.5	Lsmem1	leucine-rich single-pass membrane protein 1(Lsmem1)	-3.67934	-1.13227	18.5048	1.69473e-05
ENSMUSG00000040152.8	Thbs1	thrombospondin 1(Thbs1)	-3.55706	5.31159	526.207	1.88822e-116
ENSMUSG00000021835.15	Bmp4	bone morphogenetic protein 4(Bmp4)	-3.4673	1.2196	42.8475	5.91771e-11
ENSMUSG00000115130.1	Gm49152		-3.45457	0.312269	20.0686	7.47135e-06
ENSMUSG00000101549.1	Gm29630	predicted gene 29630(Gm29630)	-3.40225	0.276266	34.9871	3.31891e-09
ENSMUSG00000113185.1	Gm47127		-3.38951	3.0428	157.854	3.33053e-36
ENSMUSG00000113554.1	Gm36758	predicted gene, 36758(Gm36758)	-3.24857	-0.553539	19.9267	8.04707e-06
ENSMUSG00000059361.6	Nrsn2	neurensin 2(Nrsn2)	-3.11685	-1.2647	13.8591	0.000197036
ENSMUSG00000085224.2	Gm13425	predicted gene 13425(Gm13425)	-3.0844	-0.73359	18.396	1.79434e-05
ENSMUSG00000089268.1	Mir1961	microRNA 1961(Mir1961)	-2.94839	-0.105064	21.9267	2.83258e-06
ENSMUSG00000021411.16	Pxdc1	PX domain containing 1(Pxdc1)	-2.89751	3.55469	136.601	1.47427e-31
ENSMUSG00000031616.7	Ednra	endothelin receptor type A(Ednra)	-2.88106	-0.00748545	17.269	3.24437e-05
ENSMUSG00000103320.1	Gm37403		-2.86186	0.547071	31.8533	1.66267e-08
ENSMUSG00000030523.18	Trpm1	transient receptor potential cation channel, subfamily M, member 1(Trpm1)	-2.78594	0.110752	23.0897	1.54616e-06
ENSMUSG00000090237.1	Gm16308	predicted gene 16308(Gm16308)	-2.74226	-0.496161	12.1096	0.000501635
ENSMUSG00000025900.12	Rp1	retinitis pigmentosa 1 (human)(Rp1)	-2.73781	1.35915	51.0275	9.10787e-13
ENSMUSG00000106739.1	Gm43499		-2.70302	-0.201728	22.4832	2.11994e-06
ENSMUSG00000113998.1	Gm40909	predicted gene, 40909(Gm40909)	-2.67785	2.62669	66.3681	3.7411e-16
ENSMUSG00000055102.15	Zfp819	zinc finger protein 819(Zfp819)	-2.65396	-0.911803	13.9667	0.000186074
ENSMUSG00000062960.10	Kdr	kinase insert domain protein receptor(Kdr)	-2.51828	4.18313	64.7634	8.4454e-16
ENSMUSG00000028195.4	Ccn1		-2.51401	6.30646	123.943	8.66831e-29
ENSMUSG00000087203.7	Gm13986	predicted gene 13986(Gm13986)	-2.50566	0.66271	24.8116	6.32149e-07
ENSMUSG00000107385.3	C330024D21Rik	RIKEN cDNA C330024D21 gene(C330024D21Rik)	-2.47595	0.63821	21.4421	3.6467e-06
ENSMUSG00000002020.15	Ltbp2	latent transforming growth factor beta binding protein 2(Ltbp2)	-2.43091	3.41361	150.203	1.56559e-34
ENSMUSG00000087400.8	Gm15270	predicted gene 15270(Gm15270)	-2.39158	-0.429152	14.3172	0.00015445
ENSMUSG00000111474.1	Gm32926	predicted gene, 32926(Gm32926)	-2.35922	0.495987	13.7062	0.000213747
ENSMUSG00000105305.1	Gm8872	ornithine decarboxylase, structural 1 pseudogene(Gm8872)	-2.26754	0.244861	14.2052	0.000163915
ENSMUSG00000022696.17	Sidt1	SID1 transmembrane family, member 1(Sidt1)	-2.24121	-0.675925	12.253	0.000464501
ENSMUSG00000025492.6	Ifitm3	interferon induced transmembrane protein 3(Ifitm3)	-2.21311	-0.0465254	14.6474	0.000129615
ENSMUSG00000081651.1	Gm15530	anaphase promoting complex subunit 10 pseudogene(Gm15530)	-2.16887	2.12269	59.3073	1.34877e-14
ENSMUSG00000106734.3	Gm20559	predicted gene, 20559(Gm20559)	-2.13533	-0.265641	13.0029	0.000311013
ENSMUSG00000085591.1	Gm13479	predicted gene 13479(Gm13479)	-2.12939	1.36799	33.6939	6.45029e-09
ENSMUSG00000085902.1	Gm12200		-2.12685	0.186776	18.1737	2.01646e-05
ENSMUSG00000102971.1	A730062M13Rik	RIKEN cDNA A730062M13 gene(A730062M13Rik)	-2.1186	0.620862	13.1662	0.000285046
ENSMUSG00000104117.5	Gm20743	predicted gene, 20743(Gm20743)	-2.10831	-0.153202	14.1305	0.000170552
ENSMUSG00000049758.7	Olfr1318	olfactory receptor 1318(Olfr1318)	-2.09615	1.78972	35.0295	3.24746e-09
ENSMUSG00000086399.1	Gm16144	predicted gene 16144(Gm16144)	-2.09045	0.42347	14.3923	0.000148408
ENSMUSG00000031563.8	Wwc2	WW, C2 and coiled-coil domain containing 2(Wwc2)	-2.079	5.10148	231.711	2.52464e-52
ENSMUSG00000109870.1	Gm35850	predicted gene, 35850(Gm35850)	-2.05944	1.16027	30.9592	2.63513e-08
ENSMUSG00000032531.15	Amotl2	angiomotin-like 2(Amotl2)	-2.05333	5.675	192.637	8.44846e-44
ENSMUSG00000058400.13	Qrfpr	pyroglutamylated RFamide peptide receptor(Qrfpr)	-2.04656	1.63837	40.7046	1.77074e-10
ENSMUSG00000025013.15	Tll2	tolloid-like 2(Tll2)	-2.04284	1.35836	22.4901	2.11234e-06
ENSMUSG00000027712.13	Anxa5	annexin A5(Anxa5)	-2.01384	2.38752	50.6712	1.09212e-12
ENSMUSG00000097497.1	Gm26652		-1.99555	2.52393	73.946	8.02818e-18
ENSMUSG00000104632.1	Gm42909		-1.97425	-0.569092	12.3488	0.000441265
ENSMUSG00000106914.1	Gm42854		-1.95145	0.318168	16.682	4.41991e-05
ENSMUSG00000087365.7	C430049B03Rik	RIKEN cDNA C430049B03 gene(C430049B03Rik)	-1.94978	2.74855	65.4166	6.06271e-16
ENSMUSG00000028339.17	Col15a1	collagen, type XV, alpha 1(Col15a1)	-1.94009	1.07739	19.9221	8.06635e-06
ENSMUSG00000096753.7	Fam181a	family with sequence similarity 181, member A(Fam181a)	-1.92912	0.102388	13.9063	0.00019215
ENSMUSG00000110212.1	Gm35963	predicted gene, 35963(Gm35963)	-1.92899	0.0264781	16.3623	5.2315e-05
ENSMUSG00000093650.2	Gm20631		-1.92457	0.587071	17.0228	3.69338e-05
ENSMUSG00000039070.5	Cpa4	carboxypeptidase A4(Cpa4)	-1.91664	1.5256	25.0955	5.45595e-07
ENSMUSG00000026604.17	Ptpn14	protein tyrosine phosphatase, non-receptor type 14(Ptpn14)	-1.91551	2.22088	44.1612	3.02413e-11
ENSMUSG00000118023.1			-1.91082	0.529236	18.8404	1.42125e-05
ENSMUSG00000015652.9	Steap1	six transmembrane epithelial antigen of the prostate 1(Steap1)	-1.90214	1.49179	27.9244	1.2615e-07
ENSMUSG00000081392.1	Gm11668		-1.88682	0.324	14.6738	0.000127808
ENSMUSG00000052942.13	Glis3	GLIS family zinc finger 3(Glis3)	-1.84593	4.19872	43.5016	4.23622e-11
ENSMUSG00000031994.13	Adamts8	a disintegrin-like and metallopeptidase (reprolysin type) with thrombospondin type 1 motif, 8(Adamts8)	-1.82863	2.74465	52.1821	5.05842e-13
ENSMUSG00000028655.11	Mfsd2a	major facilitator superfamily domain containing 2A(Mfsd2a)	-1.8008	5.43936	122.932	1.4429e-28
ENSMUSG00000018593.13	Sparc	secreted acidic cysteine rich glycoprotein(Sparc)	-1.77559	7.5622	107.904	2.82082e-25
ENSMUSG00000102814.1	Gm37812		-1.76371	1.71972	27.0485	1.98412e-07
ENSMUSG00000036949.16	Slc39a12	solute carrier family 39 (zinc transporter), member 12(Slc39a12)	-1.75427	2.61713	20.9161	4.79833e-06
ENSMUSG00000092266.1	Gm20500		-1.7445	2.24647	35.4747	2.58389e-09
ENSMUSG00000045287.6	Rtn4rl1	reticulon 4 receptor-like 1(Rtn4rl1)	-1.73454	1.70376	21.6447	3.28122e-06
ENSMUSG00000029217.16	Tec	tec protein tyrosine kinase(Tec)	-1.72179	2.78253	53.4105	2.70642e-13
ENSMUSG00000104971.1	9430087B13Rik	RIKEN cDNA 9430087B13 gene(9430087B13Rik)	-1.69854	2.30147	28.0099	1.20693e-07
ENSMUSG00000097300.1	Gm26835		-1.69449	4.55787	24.9325	5.9374e-07
ENSMUSG00000081048.1	Gm11760	ribosomal protein L7A pseudogene(Gm11760)	-1.69245	0.963233	22.0241	2.69249e-06
ENSMUSG00000036030.9	Prtg	protogenin(Prtg)	-1.66225	3.11958	41.4835	1.18873e-10
ENSMUSG00000003617.16	Cp	ceruloplasmin(Cp)	-1.65438	3.57797	66.0957	4.29547e-16
ENSMUSG00000038760.14	Trhr	thyrotropin releasing hormone receptor(Trhr)	-1.65125	1.79361	19.5188	9.9615e-06
ENSMUSG00000035403.10	Crb2	crumbs family member 2(Crb2)	-1.64754	5.84737	98.7054	2.93007e-23
ENSMUSG00000054320.16	Lrrc36	leucine rich repeat containing 36(Lrrc36)	-1.63488	2.59852	37.3562	9.84072e-10
ENSMUSG00000009246.14	Trpm5	transient receptor potential cation channel, subfamily M, member 5(Trpm5)	-1.6282	0.354177	12.1499	0.000490906
ENSMUSG00000051048.17	P4ha3	procollagen-proline, 2-oxoglutarate 4-dioxygenase (proline 4-hydroxylase), alpha polypeptide III(P4ha3)	-1.61035	5.18304	57.4928	3.39224e-14
ENSMUSG00000081424.1	Gm14774	heterogeneous nuclear ribonucleoprotein A3 pseudogene(Gm14774)	-1.59828	1.46199	22.826	1.77348e-06
ENSMUSG00000034324.16	Tmem132c	transmembrane protein 132C(Tmem132c)	-1.58808	4.9793	67.6321	1.97035e-16
ENSMUSG00000047773.14	Ankfn1	ankyrin-repeat and fibronectin type III domain containing 1(Ankfn1)	-1.57878	3.09699	43.0863	5.23784e-11
ENSMUSG00000106710.1	Gm43166		-1.5745	2.28274	34.9086	3.45548e-09
ENSMUSG00000043925.7	Olfr544	olfactory receptor 544(Olfr544)	-1.5654	0.597562	12.6906	0.000367492
ENSMUSG00000047632.10	Fgfbp3	fibroblast growth factor binding protein 3(Fgfbp3)	-1.53886	4.54386	81.4121	1.83228e-19
ENSMUSG00000021848.16	Otx2	orthodenticle homeobox 2(Otx2)	-1.53693	3.63153	19.8252	8.4858e-06
ENSMUSG00000021464.14	Ror2	receptor tyrosine kinase-like orphan receptor 2(Ror2)	-1.53463	2.85187	26.365	2.8261e-07
ENSMUSG00000033998.9	Kcnk1	potassium channel, subfamily K, member 1(Kcnk1)	-1.52463	1.39074	16.3894	5.15734e-05
ENSMUSG00000109119.1	Gm44752		-1.51798	1.02298	12.3281	0.000446192
ENSMUSG00000044624.7	Gm4922	predicted gene 4922(Gm4922)	-1.51006	1.98471	23.039	1.58744e-06
ENSMUSG00000029381.16	Shroom3	shroom family member 3(Shroom3)	-1.50917	6.21191	138.22	6.52452e-32
ENSMUSG00000056752.16	Dnah9	dynein, axonemal, heavy chain 9(Dnah9)	-1.50473	3.38865	36.8153	1.2987e-09
ENSMUSG00000025608.9	Podxl	podocalyxin-like(Podxl)	-1.49734	6.35992	118.773	1.17427e-27
ENSMUSG00000022025.13	Cnmd		-1.49653	2.50135	30.4905	3.35511e-08
ENSMUSG00000018849.6	Wwc1	WW, C2 and coiled-coil domain containing 1(Wwc1)	-1.48066	6.37564	155.654	1.00766e-35
ENSMUSG00000073274.4	Gm14636	predicted gene 14636(Gm14636)	-1.47919	3.49996	55.9413	7.46671e-14
ENSMUSG00000113086.1	Gm47376		-1.47843	0.655269	13.2746	0.000269026
ENSMUSG00000032135.15	Mcam	melanoma cell adhesion molecule(Mcam)	-1.45361	4.64806	49.7705	1.72822e-12
ENSMUSG00000082686.1	Gm12961	heterogeneous nuclear ribonucleoprotein A3 pseudogene(Gm12961)	-1.44554	0.637352	12.0902	0.000506882
ENSMUSG00000079644.2	Gm1110	predicted gene 1110(Gm1110)	-1.44136	0.748967	12.4848	0.000410275
ENSMUSG00000052374.16	Actn2	actinin alpha 2(Actn2)	-1.42801	3.26978	50.4067	1.2497e-12
ENSMUSG00000039004.6	Bmp6	bone morphogenetic protein 6(Bmp6)	-1.41311	2.12552	12.5568	0.000394773
ENSMUSG00000103143.1	Gm37742		-1.40751	1.61395	16.1253	5.92868e-05
ENSMUSG00000066842.18	Hmcn1	hemicentin 1(Hmcn1)	-1.40295	4.76072	36.5827	1.46323e-09
ENSMUSG00000069833.13	Ahnak	AHNAK nucleoprotein (desmoyokin)(Ahnak)	-1.40123	5.50495	63.4862	1.61498e-15
ENSMUSG00000028341.9	Nr4a3	nuclear receptor subfamily 4, group A, member 3(Nr4a3)	-1.39831	3.5958	31.2921	2.21985e-08
ENSMUSG00000055003.14	Lrtm2	leucine-rich repeats and transmembrane domains 2(Lrtm2)	-1.39743	2.49282	13.5269	0.000235174
ENSMUSG00000115969.1	Gm46519		-1.39462	1.63185	18.7919	1.45782e-05
ENSMUSG00000030862.13	Cpxm2	carboxypeptidase X 2 (M14 family)(Cpxm2)	-1.38835	2.41542	22.4402	2.1679e-06
ENSMUSG00000100075.1	1700018L02Rik	RIKEN cDNA 1700018L02 gene(1700018L02Rik)	-1.38005	3.10983	37.7467	8.05547e-10
ENSMUSG00000022037.15	Clu	clusterin(Clu)	-1.37846	6.22315	97.7582	4.72724e-23
ENSMUSG00000065824.1	Gm26315		-1.37829	0.861112	14.737	0.000123595
ENSMUSG00000032332.17	Col12a1	collagen, type XII, alpha 1(Col12a1)	-1.36978	7.96451	150.289	1.49901e-34
ENSMUSG00000103669.1	2900042K21Rik	RIKEN cDNA 2900042K21 gene(2900042K21Rik)	-1.36646	0.657198	12.4408	0.000420053
ENSMUSG00000025083.18	Afap1l2	actin filament associated protein 1-like 2(Afap1l2)	-1.36397	4.58648	47.5369	5.39796e-12
ENSMUSG00000027070.14	Lrp2	low density lipoprotein receptor-related protein 2(Lrp2)	-1.36386	3.76304	40.1775	2.31907e-10
ENSMUSG00000111417.1	Gm47430		-1.35975	1.32493	16.2823	5.45709e-05
ENSMUSG00000030088.15	Aldh1l1	aldehyde dehydrogenase 1 family, member L1(Aldh1l1)	-1.35728	4.20136	34.7849	3.6821e-09
ENSMUSG00000106337.1	Gm42478		-1.35105	2.25775	22.3163	2.31238e-06
ENSMUSG00000049122.17	Frmd3	FERM domain containing 3(Frmd3)	-1.3433	2.92089	26.0313	3.35921e-07
ENSMUSG00000099924.1	Gm28320		-1.34079	2.37072	23.3731	1.33433e-06
ENSMUSG00000105637.1	Gm42480		-1.33972	2.76483	24.5809	7.12556e-07
ENSMUSG00000087104.7	Tmem132cos	transmembrane protein 132C, opposite strand(Tmem132cos)	-1.3393	2.5454	25.1052	5.42857e-07
ENSMUSG00000022178.11	Ajuba	ajuba LIM protein(Ajuba)	-1.33397	4.50645	77.588	1.26941e-18
ENSMUSG00000029119.9	Man2b2	mannosidase 2, alpha B2(Man2b2)	-1.3289	3.02263	37.9859	7.12565e-10
ENSMUSG00000031765.8	Mt1	metallothionein 1(Mt1)	-1.32665	1.97342	14.4979	0.000140315
ENSMUSG00000059336.14	Slc14a1	solute carrier family 14 (urea transporter), member 1(Slc14a1)	-1.31544	4.08321	58.498	2.03493e-14
ENSMUSG00000043415.5	Otud1	OTU domain containing 1(Otud1)	-1.3071	1.49926	20.9269	4.77141e-06
ENSMUSG00000106186.1	Gm43627		-1.30281	1.24168	16.9267	3.88503e-05
ENSMUSG00000050711.7	Scg2	secretogranin II(Scg2)	-1.29857	2.50533	27.4683	1.59692e-07
ENSMUSG00000022799.4	Arhgap31	Rho GTPase activating protein 31(Arhgap31)	-1.29683	4.18382	50.3571	1.28167e-12
ENSMUSG00000086891.2	Gm15963		-1.28905	0.944743	14.9228	0.000112001
ENSMUSG00000085471.1	4933423P22Rik	RIKEN cDNA 4933423P22 gene(4933423P22Rik)	-1.27207	4.5166	41.7438	1.04052e-10
ENSMUSG00000086608.1	4930562D21Rik	RIKEN cDNA 4930562D21 gene(4930562D21Rik)	-1.27199	1.84378	15.8158	6.98164e-05
ENSMUSG00000092559.1	Gm20475		-1.26535	2.01793	15.7548	7.21044e-05
ENSMUSG00000018143.10	Mafk	v-maf musculoaponeurotic fibrosarcoma oncogene family, protein K (avian)(Mafk)	-1.26279	1.57199	12.3602	0.000438594
ENSMUSG00000104821.1	Gm42481		-1.25902	1.99017	19.1011	1.23975e-05
ENSMUSG00000074607.11	Tox2	TOX high mobility group box family member 2(Tox2)	-1.25773	1.97772	17.8389	2.40424e-05
ENSMUSG00000034295.10	Fhod3	formin homology 2 domain containing 3(Fhod3)	-1.2519	5.1917	102.447	4.43062e-24
ENSMUSG00000046798.14	Cldn12	claudin 12(Cldn12)	-1.25009	5.5102	45.3883	1.61599e-11
ENSMUSG00000000126.11	Wnt9a	wingless-type MMTV integration site family, member 9A(Wnt9a)	-1.24501	3.09314	13.0453	0.00030404
ENSMUSG00000023931.5	Efhb	EF hand domain family, member B(Efhb)	-1.24401	2.26282	19.1852	1.18631e-05
ENSMUSG00000055540.15	Epha6	Eph receptor A6(Epha6)	-1.23689	1.28697	14.9323	0.000111438
ENSMUSG00000104833.1	Gm42489		-1.23622	1.21198	14.6078	0.000132366
ENSMUSG00000026674.9	Ddr2	discoidin domain receptor family, member 2(Ddr2)	-1.2209	4.84191	68.9722	9.98609e-17
ENSMUSG00000025278.9	Flnb	filamin, beta(Flnb)	-1.21579	8.20332	103.548	2.54099e-24
ENSMUSG00000110737.1	4930444F02Rik	RIKEN cDNA 4930444F02 gene(4930444F02Rik)	-1.21413	2.82046	18.1433	2.0489e-05
ENSMUSG00000114180.1	Gm47989		-1.20582	1.6188	13.3685	0.000255886
ENSMUSG00000028871.7	Rspo1	R-spondin 1(Rspo1)	-1.20331	4.06858	20.0047	7.72503e-06
ENSMUSG00000026679.3	Enkur	enkurin, TRPC channel interacting protein(Enkur)	-1.20091	3.36099	19.9155	8.09426e-06
ENSMUSG00000032649.14	Colgalt2	collagen beta(1-O)galactosyltransferase 2(Colgalt2)	-1.19499	3.68274	48.4664	3.35999e-12
ENSMUSG00000046186.8	Cd109	CD109 antigen(Cd109)	-1.17996	4.233	45.5186	1.51198e-11
ENSMUSG00000023999.14	Kif6	kinesin family member 6(Kif6)	-1.17828	1.94537	16.193	5.7204e-05
ENSMUSG00000051984.13	Sec31b	Sec31 homolog B (S. cerevisiae)(Sec31b)	-1.17374	3.26495	15.8097	7.00415e-05
ENSMUSG00000007122.11	Casq1	calsequestrin 1(Casq1)	-1.16817	3.90036	53.3675	2.76639e-13
ENSMUSG00000081683.5	Fzd10	frizzled class receptor 10(Fzd10)	-1.16237	2.07146	13.1717	0.000284202
ENSMUSG00000024697.4	Gna14	guanine nucleotide binding protein, alpha 14(Gna14)	-1.14241	1.87057	19.5431	9.83561e-06
ENSMUSG00000015133.17	Lrrk1	leucine-rich repeat kinase 1(Lrrk1)	-1.13986	2.88883	16.4319	5.04287e-05
ENSMUSG00000039323.18	Igfbp2	insulin-like growth factor binding protein 2(Igfbp2)	-1.12114	5.3176	43.6742	3.87861e-11
ENSMUSG00000055809.7	Dnaaf3	dynein, axonemal assembly factor 3(Dnaaf3)	-1.12025	1.83101	15.2777	9.28064e-05
ENSMUSG00000054556.6	Gm4876	predicted gene 4876(Gm4876)	-1.11622	2.77473	17.6402	2.66882e-05
ENSMUSG00000105856.1	Gm43732		-1.11505	1.61519	12.4423	0.00041973
ENSMUSG00000097355.1	Gm26662		-1.10963	1.84513	12.6932	0.000366985
ENSMUSG00000042129.8	Rassf4	Ras association (RalGDS/AF-6) domain family member 4(Rassf4)	-1.10351	5.29219	66.7893	3.02137e-16
ENSMUSG00000092309.2	4930518C09Rik	RIKEN cDNA 4930518C09 gene(4930518C09Rik)	-1.08882	2.4722	17.3964	3.03403e-05
ENSMUSG00000036545.8	Adamts2	a disintegrin-like and metallopeptidase (reprolysin type) with thrombospondin type 1 motif, 2(Adamts2)	-1.08337	2.93963	22.4832	2.11993e-06
ENSMUSG00000076433.4	Cep295nl		-1.08241	3.19143	23.6644	1.14684e-06
ENSMUSG00000051920.7	Rspo2	R-spondin 2(Rspo2)	-1.08214	5.26526	30.4851	3.36448e-08
ENSMUSG00000034275.18	Igsf9b	immunoglobulin superfamily, member 9B(Igsf9b)	-1.08066	6.17132	76.8979	1.80033e-18
ENSMUSG00000037624.15	Kcnk2	potassium channel, subfamily K, member 2(Kcnk2)	-1.07956	4.5726	38.7698	4.76859e-10
ENSMUSG00000056031.13	9330154J02Rik	RIKEN cDNA 9330154J02 gene(9330154J02Rik)	-1.07375	3.02421	14.3027	0.000155644
ENSMUSG00000087480.1	Gm15910	predicted gene 15910(Gm15910)	-1.07238	2.4287	13.9192	0.00019084
ENSMUSG00000030513.14	Pcsk6	proprotein convertase subtilisin/kexin type 6(Pcsk6)	-1.06786	3.66122	30.8774	2.74861e-08
ENSMUSG00000026051.8	1500015O10Rik	RIKEN cDNA 1500015O10 gene(1500015O10Rik)	-1.06667	3.55952	18.8463	1.41686e-05
ENSMUSG00000103552.1	Gm38217		-1.0626	3.02455	25.5893	4.2237e-07
ENSMUSG00000015501.10	Hivep2	human immunodeficiency virus type I enhancer binding protein 2(Hivep2)	-1.05857	5.90311	27.2513	1.78657e-07
ENSMUSG00000082705.1	Gm15616	60S ribosomal protein L5 pseudogene(Gm15616)	-1.05793	2.73261	18.9238	1.36045e-05
ENSMUSG00000086313.1	Gm15940		-1.05701	2.91097	21.4635	3.60637e-06
ENSMUSG00000052848.7	C130026L21Rik	RIKEN cDNA C130026L21 gene(C130026L21Rik)	-1.04885	3.11851	20.8756	4.90105e-06
ENSMUSG00000022150.16	Dab2	disabled 2, mitogen-responsive phosphoprotein(Dab2)	-1.03565	4.65873	41.0843	1.458e-10
ENSMUSG00000036961.5	Wnt8b	wingless-type MMTV integration site family, member 8B(Wnt8b)	-1.03503	5.65831	30.0766	4.15315e-08
ENSMUSG00000104622.1	Gm42541		-1.03453	2.05529	12.9415	0.000321381
ENSMUSG00000104709.1	Gm42484		-1.0332	2.46099	13.0231	0.000307664
ENSMUSG00000053930.13	Shisa6	shisa family member 6(Shisa6)	-1.03028	3.21444	18.3792	1.81021e-05
ENSMUSG00000029335.5	Bmp3	bone morphogenetic protein 3(Bmp3)	-1.01753	3.55783	25.4148	4.62369e-07
ENSMUSG00000115063.1	4930465K09Rik	RIKEN cDNA 4930465K09 gene(4930465K09Rik)	-1.01381	2.24857	16.4946	4.87878e-05
ENSMUSG00000106173.1	Gm42764		-1.00636	2.63368	15.0551	0.000104417
ENSMUSG00000028370.7	Pappa	pregnancy-associated plasma protein A(Pappa)	-1.00542	5.02437	34.287	4.75551e-09
ENSMUSG00000104459.1	Gm37824		-1.0046	3.00335	20.6593	5.48702e-06
ENSMUSG00000089234.1	Gm22207		-1.00429	3.38507	12.4205	0.00042465
ENSMUSG00000000732.9	Icosl	icos ligand(Icosl)	-1.00264	1.99939	13.6723	0.000217639
ENSMUSG00000109665.1	Gm45458		-0.999012	2.38701	12.1475	0.000491543
ENSMUSG00000026173.15	Plcd4	phospholipase C, delta 4(Plcd4)	-0.997782	4.45679	33.5998	6.76993e-09
ENSMUSG00000014361.5	Mertk	c-mer proto-oncogene tyrosine kinase(Mertk)	-0.993667	3.61117	31.7532	1.75056e-08
ENSMUSG00000029552.19	Tes	testis derived transcript(Tes)	-0.993216	3.86094	16.9755	3.78659e-05
ENSMUSG00000003746.16	Man1a	mannosidase 1, alpha(Man1a)	-0.98771	3.76672	28.9665	7.36403e-08
ENSMUSG00000105050.1	Gm42482		-0.987211	2.15172	13.9081	0.000191974
ENSMUSG00000039313.14	Minar1		-0.984683	5.56691	49.6537	1.83428e-12
ENSMUSG00000105502.1	Gm42536		-0.973856	3.12842	23.3857	1.32562e-06
ENSMUSG00000104964.1	4930597L12Rik	RIKEN cDNA 4930597L12 gene(4930597L12Rik)	-0.970271	2.2189	13.8705	0.000195854
ENSMUSG00000030760.14	Acer3	alkaline ceramidase 3(Acer3)	-0.966024	2.90477	15.0173	0.000106531
ENSMUSG00000112555.1	Gm47027		-0.95763	2.86139	22.7036	1.89012e-06
ENSMUSG00000087892.1	Gm25278		-0.95699	3.31613	14.4695	0.00014245
ENSMUSG00000005397.8	Nid1	nidogen 1(Nid1)	-0.952396	4.55763	27.7553	1.37674e-07
ENSMUSG00000029108.14	Pcdh7	protocadherin 7(Pcdh7)	-0.952382	5.64441	42.7658	6.17014e-11
ENSMUSG00000105940.1	Gm42635		-0.94782	2.42114	13.6781	0.000216968
ENSMUSG00000054006.14	D630008O14Rik	RIKEN cDNA D630008O14 gene(D630008O14Rik)	-0.936993	3.97897	26.4343	2.7266e-07
ENSMUSG00000030235.17	Slco1c1	solute carrier organic anion transporter family, member 1c1(Slco1c1)	-0.932558	7.37905	22.506	2.09487e-06
ENSMUSG00000040260.8	Daam2	dishevelled associated activator of morphogenesis 2(Daam2)	-0.926997	6.71838	45.1897	1.78839e-11
ENSMUSG00000031778.13	Cx3cl1	chemokine (C-X3-C motif) ligand 1(Cx3cl1)	-0.914968	2.74641	13.4222	0.000248661
ENSMUSG00000079022.10	Col22a1	collagen, type XXII, alpha 1(Col22a1)	-0.913303	5.40037	32.5716	1.14883e-08
ENSMUSG00000027777.15	Schip1	schwannomin interacting protein 1(Schip1)	-0.909964	5.17403	49.9596	1.5694e-12
ENSMUSG00000034684.12	Sema3f	sema domain, immunoglobulin domain (Ig), short basic domain, secreted, (semaphorin) 3F(Sema3f)	-0.909192	3.76335	27.1744	1.85907e-07
ENSMUSG00000024206.15	Rfx2	regulatory factor X, 2 (influences HLA class II expression)(Rfx2)	-0.896468	6.11383	46.3159	1.00642e-11
ENSMUSG00000030208.15	Emp1	epithelial membrane protein 1(Emp1)	-0.890936	5.97966	22.5093	2.09128e-06
ENSMUSG00000108195.1	Gm44415		-0.885053	2.89591	12.589	0.000388032
ENSMUSG00000105774.1	Gm43006		-0.881969	2.52941	12.1903	0.000480384
ENSMUSG00000021959.16	Lats2	large tumor suppressor 2(Lats2)	-0.880429	5.01945	39.0772	4.07367e-10
ENSMUSG00000098664.1	Gm27588		-0.859575	2.81143	13.517	0.000236418
ENSMUSG00000068699.12	Flnc	filamin C, gamma(Flnc)	-0.859482	4.14778	26.4131	2.7566e-07
ENSMUSG00000112117.1	Rmst	rhabdomyosarcoma 2 associated transcript (non-coding RNA)(Rmst)	-0.849983	7.23364	23.9681	9.79457e-07
ENSMUSG00000027803.14	Wwtr1	WW domain containing transcription regulator 1(Wwtr1)	-0.844169	5.80842	48.8285	2.79356e-12
ENSMUSG00000045180.13	Shroom2	shroom family member 2(Shroom2)	-0.843949	5.07134	34.9008	3.46934e-09
ENSMUSG00000031841.19	Cdh13	cadherin 13(Cdh13)	-0.843813	4.74985	13.52	0.000236035
ENSMUSG00000106214.1	Gm43426		-0.841253	3.82082	14.2558	0.000159572
ENSMUSG00000054057.2	A930004D18Rik	RIKEN cDNA A930004D18 gene(A930004D18Rik)	-0.836198	3.69893	23.4598	1.27549e-06
ENSMUSG00000104585.1	4921511C10Rik	RIKEN cDNA 4921511C10 gene(4921511C10Rik)	-0.834303	2.62271	13.0825	0.000298066
ENSMUSG00000022231.10	Sema5a	sema domain, seven thrombospondin repeats (type 1 and type 1-like), transmembrane domain (TM) and short cytoplasmic domain, (semaphorin) 5A(Sema5a)	-0.828308	8.20038	25.6723	4.04588e-07
ENSMUSG00000113179.1	1700030L22Rik	RIKEN cDNA 1700030L22 gene(1700030L22Rik)	-0.826782	5.13231	36.8788	1.25705e-09
ENSMUSG00000034040.16	Galnt17		-0.825203	3.53713	19.4266	1.04541e-05
ENSMUSG00000008206.16	Cers4	ceramide synthase 4(Cers4)	-0.824958	6.90194	93.733	3.61094e-22
ENSMUSG00000038732.15	Mboat1	membrane bound O-acyltransferase domain containing 1(Mboat1)	-0.824878	2.81046	13.3466	0.000258895
ENSMUSG00000103348.1	Gm37053	predicted gene, 37053(Gm37053)	-0.819958	3.97831	24.3455	8.05164e-07
ENSMUSG00000040473.15	Cfap69	cilia and flagella associated protein 69(Cfap69)	-0.81905	5.67327	32.6147	1.1236e-08
ENSMUSG00000052609.9	Plekhg3	pleckstrin homology domain containing, family G (with RhoGef domain) member 3(Plekhg3)	-0.816787	3.85833	16.0364	6.21378e-05
ENSMUSG00000113191.1	Gm48343		-0.808736	2.72249	12.6536	0.000374849
ENSMUSG00000067586.4	S1pr3	sphingosine-1-phosphate receptor 3(S1pr3)	-0.805125	4.81229	26.7489	2.31688e-07
ENSMUSG00000031133.12	Arhgef6	Rac/Cdc42 guanine nucleotide exchange factor (GEF) 6(Arhgef6)	-0.804228	4.08556	16.8914	3.9581e-05
ENSMUSG00000107240.1	Gm43231		-0.79755	4.39002	29.0029	7.22685e-08
ENSMUSG00000105184.1	Gm42537		-0.797528	4.16688	16.4487	4.99845e-05
ENSMUSG00000031119.4	Gpc4	glypican 4(Gpc4)	-0.795348	6.93188	31.4515	2.04489e-08
ENSMUSG00000114939.1	Gm48566		-0.793606	4.70365	22.4744	2.12965e-06
ENSMUSG00000112406.1	4921515L22Rik	RIKEN cDNA 4921515L22 gene(4921515L22Rik)	-0.788305	4.02082	16.8576	4.02923e-05
ENSMUSG00000041144.11	Dnah7b	dynein, axonemal, heavy chain 7B(Dnah7b)	-0.786117	5.03049	25.9648	3.47697e-07
ENSMUSG00000034177.15	Rnf43	ring finger protein 43(Rnf43)	-0.781763	4.20109	29.3349	6.08906e-08
ENSMUSG00000026109.14	Tmeff2	transmembrane protein with EGF-like and two follistatin-like domains 2(Tmeff2)	-0.773845	4.04208	16.9255	3.88763e-05
ENSMUSG00000040612.13	Ildr2	immunoglobulin-like domain containing receptor 2(Ildr2)	-0.772617	5.92392	28.2408	1.07121e-07
ENSMUSG00000015533.9	Itga2	integrin alpha 2(Itga2)	-0.771804	4.42284	29.8103	4.76463e-08
ENSMUSG00000025791.18	Pgm1	phosphoglucomutase 1(Pgm1)	-0.767289	3.06795	15.6042	7.80807e-05
ENSMUSG00000039963.20	Ccdc40	coiled-coil domain containing 40(Ccdc40)	-0.762915	4.31076	28.3398	1.01782e-07
ENSMUSG00000023868.17	Pde10a	phosphodiesterase 10A(Pde10a)	-0.761081	6.43147	72.7891	1.44274e-17
ENSMUSG00000117372.1	Gm49972		-0.758325	3.53147	12.0469	0.000518774
ENSMUSG00000041577.5	Prelp	proline arginine-rich end leucine-rich repeat(Prelp)	-0.757897	5.74431	25.0374	5.62302e-07
ENSMUSG00000089870.1	Gm15562		-0.75494	4.16869	22.4907	2.1116e-06
ENSMUSG00000110160.1	Gm45560		-0.754328	3.98606	12.5507	0.000396056
ENSMUSG00000031558.15	Slit2	slit homolog 2 (Drosophila)(Slit2)	-0.750266	8.03042	33.4534	7.2991e-09
ENSMUSG00000032714.6	Syde1	synapse defective 1, Rho GTPase, homolog 1 (C. elegans)(Syde1)	-0.74974	4.56546	20.5228	5.89256e-06
ENSMUSG00000114454.1	Gm48567		-0.745561	3.2745	17.2351	3.30272e-05
ENSMUSG00000084851.1	Gm11267	predicted gene 11267(Gm11267)	-0.740652	3.88892	17.1071	3.53297e-05
ENSMUSG00000112681.1	Gm47622		-0.731991	3.12024	13.7074	0.000213611
ENSMUSG00000115301.1	Gm6330	predicted gene 6330(Gm6330)	-0.730644	4.56347	21.3964	3.73463e-06
ENSMUSG00000034573.14	Ptpn13	protein tyrosine phosphatase, non-receptor type 13(Ptpn13)	-0.726909	6.42403	48.9236	2.66133e-12
ENSMUSG00000028132.15	Tmem56	transmembrane protein 56(Tmem56)	-0.720391	3.95224	19.4506	1.03236e-05
ENSMUSG00000014599.10	Csf1	colony stimulating factor 1 (macrophage)(Csf1)	-0.719797	4.96998	26.8832	2.16131e-07
ENSMUSG00000025314.16	Ptprj	protein tyrosine phosphatase, receptor type, J(Ptprj)	-0.714569	6.02965	35.0578	3.20065e-09
ENSMUSG00000117871.1			-0.708017	3.48087	13.2281	0.000275781
ENSMUSG00000045659.18	Plekha7	pleckstrin homology domain containing, family A member 7(Plekha7)	-0.707945	7.17096	66.0808	4.32813e-16
ENSMUSG00000071176.10	Arhgef10	Rho guanine nucleotide exchange factor (GEF) 10(Arhgef10)	-0.705627	5.62101	38.7399	4.84201e-10
ENSMUSG00000106472.1	Gm43111		-0.700707	3.8839	15.6738	7.52587e-05
ENSMUSG00000027894.14	Slc6a17	solute carrier family 6 (neurotransmitter transporter), member 17(Slc6a17)	-0.695377	4.57455	20.1779	7.05621e-06
ENSMUSG00000053846.5	Lipg	lipase, endothelial(Lipg)	-0.692213	5.11334	29.1501	6.69809e-08
ENSMUSG00000108489.1	Gm45025		-0.690751	6.25445	24.6501	6.87413e-07
ENSMUSG00000036863.12	Syde2	synapse defective 1, Rho GTPase, homolog 2 (C. elegans)(Syde2)	-0.690743	3.29312	14.5086	0.000139524
ENSMUSG00000061232.16	H2-K1	histocompatibility 2, K1, K region(H2-K1)	-0.688449	3.84776	12.6671	0.000372147
ENSMUSG00000115306.1	Gm49159		-0.687284	5.08984	22.3827	2.23381e-06
ENSMUSG00000069170.14	Adgrv1	adhesion G protein-coupled receptor V1(Adgrv1)	-0.687073	10.2319	26.4187	2.7486e-07
ENSMUSG00000048794.14	Cfap100	cilia and flagella associated protein 100(Cfap100)	-0.68691	4.52398	21.3143	3.89822e-06
ENSMUSG00000041779.5	Tram2	translocating chain-associating membrane protein 2(Tram2)	-0.682548	6.34082	39.0054	4.22644e-10
ENSMUSG00000045991.19	Onecut2	one cut domain, family member 2(Onecut2)	-0.682356	4.06634	19.8834	8.23119e-06
ENSMUSG00000089214.1	Mir1931	microRNA 1931(Mir1931)	-0.675948	3.76375	15.8774	6.75806e-05
ENSMUSG00000101648.1	Gm29388		-0.675169	3.5777	13.3446	0.000259163
ENSMUSG00000051855.15	Mest	mesoderm specific transcript(Mest)	-0.67191	7.6874	16.2934	5.4254e-05
ENSMUSG00000104064.1	Gm37956		-0.66564	3.3463	12.9448	0.000320817
ENSMUSG00000103420.1	Gm37537		-0.664223	3.76246	16.7379	4.29156e-05
ENSMUSG00000025932.14	Eya1	EYA transcriptional coactivator and phosphatase 1(Eya1)	-0.662017	6.7138	43.2908	4.71788e-11
ENSMUSG00000026932.14	Nacc2	nucleus accumbens associated 2, BEN and BTB (POZ) domain containing(Nacc2)	-0.661351	5.00371	19.9647	7.88862e-06
ENSMUSG00000021994.15	Wnt5a	wingless-type MMTV integration site family, member 5A(Wnt5a)	-0.660402	5.72793	32.2716	1.34058e-08
ENSMUSG00000103614.1	Gm37949		-0.656709	4.7764	17.5229	2.83871e-05
ENSMUSG00000050199.13	Lgr4	leucine-rich repeat-containing G protein-coupled receptor 4(Lgr4)	-0.655152	3.79624	15.1144	0.000101187
ENSMUSG00000021260.8	Hhipl1	hedgehog interacting protein-like 1(Hhipl1)	-0.65261	5.08989	15.4164	8.62361e-05
ENSMUSG00000117600.1	Gm50094		-0.652301	4.19868	12.2162	0.000473752
ENSMUSG00000097098.8	9330111N05Rik	RIKEN cDNA 9330111N05 gene(9330111N05Rik)	-0.649233	5.14583	13.3485	0.000258632
ENSMUSG00000055370.3	Gm9968	predicted gene 9968(Gm9968)	-0.641968	6.4167	27.1518	1.88087e-07
ENSMUSG00000082823.3	Gm15828	predicted gene 15828(Gm15828)	-0.64194	5.47734	25.6126	4.17311e-07
ENSMUSG00000021009.15	Ptpn21	protein tyrosine phosphatase, non-receptor type 21(Ptpn21)	-0.641876	5.84488	34.5199	4.21917e-09
ENSMUSG00000106022.1	Gm42929		-0.639352	3.63771	15.8171	6.97689e-05
ENSMUSG00000056458.16	Mok	MOK protein kinase(Mok)	-0.638813	5.02174	22.7349	1.85957e-06
ENSMUSG00000025757.12	Hspa4l	heat shock protein 4 like(Hspa4l)	-0.635717	7.77712	42.7914	6.0898e-11
ENSMUSG00000061175.11	Fnip2	folliculin interacting protein 2(Fnip2)	-0.635523	6.41731	49.5751	1.90924e-12
ENSMUSG00000086012.2	Gm15902		-0.632338	4.95037	17.6235	2.69238e-05
ENSMUSG00000025085.16	Ablim1	actin-binding LIM protein 1(Ablim1)	-0.631478	6.20057	26.6611	2.42456e-07
ENSMUSG00000072974.4	Gm4787	predicted gene 4787(Gm4787)	-0.627322	4.0375	12.2422	0.000467211
ENSMUSG00000115131.1	Gm49268		-0.624379	6.03967	22.284	2.35157e-06
ENSMUSG00000105388.1	Rpl36a-ps2	ribosomal protein L36A, pseudogene 2(Rpl36a-ps2)	-0.62102	3.54067	12.2884	0.000455772
ENSMUSG00000029212.11	Gabrb1	gamma-aminobutyric acid (GABA) A receptor, subunit beta 1(Gabrb1)	-0.620692	7.21109	32.7678	1.03852e-08
ENSMUSG00000000325.16	Arvcf	armadillo repeat gene deleted in velo-cardio-facial syndrome(Arvcf)	-0.617762	5.92113	29.4353	5.7815e-08
ENSMUSG00000039607.15	Rbms3	RNA binding motif, single stranded interacting protein(Rbms3)	-0.615919	4.73535	13.1538	0.000286931
ENSMUSG00000104828.1	Gm42898		-0.614083	5.23977	14.8507	0.000116368
ENSMUSG00000071424.10	Grid2	glutamate receptor, ionotropic, delta 2(Grid2)	-0.612047	4.48378	15.3336	9.00989e-05
ENSMUSG00000112741.1	Gm47341		-0.610416	4.8571	19.436	1.04026e-05
ENSMUSG00000001986.16	Gria3	glutamate receptor, ionotropic, AMPA3 (alpha 3)(Gria3)	-0.604016	5.37908	21.0516	4.47069e-06
ENSMUSG00000001870.16	Ltbp1	latent transforming growth factor beta binding protein 1(Ltbp1)	-0.602842	8.02286	21.6619	3.25183e-06
ENSMUSG00000063754.7	Gm10136	ribosomal protein L26 pseudogene(Gm10136)	-0.600913	4.25475	13.0983	0.000295569
ENSMUSG00000055737.12	Ghr	growth hormone receptor(Ghr)	-0.600116	4.75032	16.8318	4.0844e-05
ENSMUSG00000024552.16	Slc14a2	solute carrier family 14 (urea transporter), member 2(Slc14a2)	-0.596973	5.90831	19.1682	1.19691e-05
ENSMUSG00000102723.1	Gm37936		-0.59608	4.63749	13.8034	0.000202969
ENSMUSG00000022139.17	Mbnl2	muscleblind-like 2(Mbnl2)	-0.590701	7.57724	32.0757	1.48283e-08
ENSMUSG00000032366.15	Tpm1	tropomyosin 1, alpha(Tpm1)	-0.589103	6.6248	43.7709	3.6915e-11
ENSMUSG00000028926.15	Cdk14	cyclin-dependent kinase 14(Cdk14)	-0.586694	6.49347	27.5432	1.53623e-07

### Sheet: Up in dKO
Ensembl	Gene ID	Gene Name	log2FC	log2CPM	LR	Adjusted PValue
ENSMUSG00000030046.6	Bmp10	bone morphogenetic protein 10(Bmp10)	6.74975	-1.17011	15.4578	8.43685e-05
ENSMUSG00000022304.13	Dpys	dihydropyrimidinase(Dpys)	5.244	-1.91663	12.3649	0.000437473
ENSMUSG00000084951.1	Mipepos	mitochondrial intermediate peptidase, opposite strand(Mipepos)	2.95316	-0.877737	13.7893	0.000204497
ENSMUSG00000112045.1	Gm5649	aldo-keto reductase family 1, member B8 pseudogene(Gm5649)	2.92874	-1.11838	13.925	0.000190254
ENSMUSG00000026830.9	Ermn	ermin, ERM-like protein(Ermn)	2.57006	0.479836	21.8025	3.02208e-06
ENSMUSG00000111001.1	Gm8767	aldolase 1 A retrogene 1 pseudogene(Gm8767)	2.52527	-0.50368	12.8572	0.000336187
ENSMUSG00000056380.13	Gpr50	G-protein-coupled receptor 50(Gpr50)	2.44338	-0.184296	16.9349	3.8683e-05
ENSMUSG00000000303.12	Cdh1	cadherin 1(Cdh1)	2.41894	-0.275741	14.1618	0.000167739
ENSMUSG00000044626.13	Liph	lipase, member H(Liph)	2.18108	0.450298	17.2703	3.24207e-05
ENSMUSG00000032128.15	Robo3	roundabout guidance receptor 3(Robo3)	2.09508	0.0925457	13.367	0.000256088
ENSMUSG00000020407.13	Upp1	uridine phosphorylase 1(Upp1)	2.06991	-0.363444	13.1075	0.000294119
ENSMUSG00000116927.1	Gm30881	predicted gene, 30881(Gm30881)	1.98946	-0.179879	13.8573	0.000197226
ENSMUSG00000054342.8	Kcnn4	potassium intermediate/small conductance calcium-activated channel, subfamily N, member 4(Kcnn4)	1.86536	1.02015	17.9967	2.21286e-05
ENSMUSG00000029309.7	Sparcl1	SPARC-like 1(Sparcl1)	1.79908	5.9805	68.3452	1.3724e-16
ENSMUSG00000099115.1	Gm17190	heterogeneous nuclear ribonucleoprotein A3 pseudogene(Gm17190)	1.64752	0.819383	19.5838	9.628e-06
ENSMUSG00000086904.1	Gm13404	predicted gene 13404(Gm13404)	1.53019	1.30024	13.849	0.000198105
ENSMUSG00000097649.2	Gm10561	predicted gene 10561(Gm10561)	1.50765	2.34551	45.3696	1.63146e-11
ENSMUSG00000040373.12	Cacng5	calcium channel, voltage-dependent, gamma subunit 5(Cacng5)	1.5054	5.72237	176.833	2.38208e-40
ENSMUSG00000079593.9	Gm14597		1.49929	0.854445	18.8837	1.38934e-05
ENSMUSG00000028747.10	Htr6	5-hydroxytryptamine (serotonin) receptor 6(Htr6)	1.49317	0.717403	16.4096	5.10273e-05
ENSMUSG00000109371.1	Gm44626		1.48408	1.2785	12.8442	0.000338523
ENSMUSG00000036528.15	Ppfibp2	PTPRF interacting protein, binding protein 2 (liprin beta 2)(Ppfibp2)	1.45774	3.59065	48.8851	2.71404e-12
ENSMUSG00000113581.1	Dio3os	deiodinase, iodothyronine type III, opposite strand(Dio3os)	1.42466	2.01001	20.1401	7.19729e-06
ENSMUSG00000031075.18	Ano1	anoctamin 1, calcium activated chloride channel(Ano1)	1.3839	4.60826	45.7947	1.31321e-11
ENSMUSG00000040093.15	Bmf	BCL2 modifying factor(Bmf)	1.36263	0.805285	12.889	0.00033052
ENSMUSG00000097877.2	Gm26703	predicted gene, 26703(Gm26703)	1.35611	1.0929	12.1135	0.000500583
ENSMUSG00000051515.9	Fam181b	family with sequence similarity 181, member B(Fam181b)	1.31295	2.40646	20.0979	7.35764e-06
ENSMUSG00000020773.11	Trim47	tripartite motif-containing 47(Trim47)	1.3127	2.76426	19.7734	8.71889e-06
ENSMUSG00000097440.2	Gm6277	predicted gene 6277(Gm6277)	1.2954	1.33739	14.7762	0.000121057
ENSMUSG00000031073.6	Fgf15	fibroblast growth factor 15(Fgf15)	1.25887	2.58927	16.1012	6.00468e-05
ENSMUSG00000053475.5	Tnfaip6	tumor necrosis factor alpha induced protein 6(Tnfaip6)	1.25886	1.17932	12.8728	0.000333384
ENSMUSG00000073530.11	Pappa2	pappalysin 2(Pappa2)	1.24534	4.8643	40.2171	2.27252e-10
ENSMUSG00000023328.14	Ache	acetylcholinesterase(Ache)	1.24495	2.38572	23.6725	1.14206e-06
ENSMUSG00000003227.4	Edar	ectodysplasin-A receptor(Edar)	1.21902	2.05758	14.789	0.000120236
ENSMUSG00000042745.9	Id1	inhibitor of DNA binding 1(Id1)	1.20505	3.43754	45.5422	1.49383e-11
ENSMUSG00000033740.17	St18	suppression of tumorigenicity 18(St18)	1.19358	3.85775	13.9194	0.000190817
ENSMUSG00000051111.16	Sv2c	synaptic vesicle glycoprotein 2c(Sv2c)	1.13936	4.65783	52.5522	4.1897e-13
ENSMUSG00000044749.13	Abca6	ATP-binding cassette, sub-family A (ABC1), member 6(Abca6)	1.10813	2.57681	19.1263	1.2235e-05
ENSMUSG00000031613.9	Hpgd	hydroxyprostaglandin dehydrogenase 15 (NAD)(Hpgd)	1.08006	1.99924	13.8047	0.00020283
ENSMUSG00000027570.15	Col9a3	collagen, type IX, alpha 3(Col9a3)	1.06985	5.35073	68.9373	1.01643e-16
ENSMUSG00000025407.7	Gli1	GLI-Kruppel family member GLI1(Gli1)	1.06413	5.12743	53.1328	3.11748e-13
ENSMUSG00000052125.16	F730043M19Rik	RIKEN cDNA F730043M19 gene(F730043M19Rik)	1.04392	5.94676	98.9368	2.60691e-23
ENSMUSG00000036422.10	Pcdh8	protocadherin 8(Pcdh8)	1.04225	4.8587	55.0422	1.17969e-13
ENSMUSG00000038156.16	Spon1	spondin 1, (f-spondin) extracellular matrix protein(Spon1)	1.03398	4.69203	18.2609	1.92624e-05
ENSMUSG00000048001.7	Hes5	hairy and enhancer of split 5 (Drosophila)(Hes5)	1.01825	5.05331	48.8147	2.81319e-12
ENSMUSG00000067242.11	Lgi1	leucine-rich repeat LGI family, member 1(Lgi1)	1.0007	3.22483	12.4163	0.000425603
ENSMUSG00000084979.1	Gm16267		0.983758	2.88202	17.2024	3.36004e-05
ENSMUSG00000040258.6	Nxph4	neurexophilin 4(Nxph4)	0.979174	2.12027	12.3449	0.000442204
ENSMUSG00000059325.14	Hopx	HOP homeobox(Hopx)	0.957856	4.53513	26.9106	2.13084e-07
ENSMUSG00000070348.5	Ccnd1	cyclin D1(Ccnd1)	0.956089	4.65194	40.2461	2.23901e-10
ENSMUSG00000026147.16	Col9a1	collagen, type IX, alpha 1(Col9a1)	0.947404	2.35034	12.448	0.000418441
ENSMUSG00000105352.4	C030018K13Rik	RIKEN cDNA C030018K13 gene(C030018K13Rik)	0.946413	5.33607	45.1958	1.7829e-11
ENSMUSG00000020205.8	Phlda1	pleckstrin homology like domain, family A, member 1(Phlda1)	0.891181	2.9678	12.8055	0.000345602
ENSMUSG00000047992.11	Dipk1c		0.884148	3.83577	12.337	0.000444079
ENSMUSG00000007872.3	Id3	inhibitor of DNA binding 3(Id3)	0.869686	4.51131	24.6935	6.7211e-07
ENSMUSG00000046182.8	Gsg1l	GSG1-like(Gsg1l)	0.867933	4.76655	44.7482	2.24072e-11
ENSMUSG00000022602.14	Arc	activity regulated cytoskeletal-associated protein(Arc)	0.866405	2.64637	12.0846	0.000508409
ENSMUSG00000025978.14	Rftn2	raftlin family member 2(Rftn2)	0.855941	5.36727	45.4102	1.59799e-11
ENSMUSG00000030350.8	Prmt8	protein arginine N-methyltransferase 8(Prmt8)	0.846116	2.96228	15.2231	9.55259e-05
ENSMUSG00000086296.2	D030055H07Rik	RIKEN cDNA D030055H07 gene(D030055H07Rik)	0.824385	3.68435	15.9022	6.6701e-05
ENSMUSG00000033060.15	Lmo7	LIM domain only 7(Lmo7)	0.81233	6.65681	75.3112	4.02081e-18
ENSMUSG00000018427.7	Ypel2	yippee-like 2 (Drosophila)(Ypel2)	0.794572	3.57935	18.1434	2.04876e-05
ENSMUSG00000056367.14	Actr3b	ARP3 actin-related protein 3B(Actr3b)	0.791564	6.09768	44.5589	2.46821e-11
ENSMUSG00000058153.15	Sez6l	seizure related 6 homolog like(Sez6l)	0.788689	6.7102	64.0624	1.2054e-15
ENSMUSG00000016763.15	Scube1	signal peptide, CUB domain, EGF-like 1(Scube1)	0.762215	4.562	32.2007	1.3904e-08
ENSMUSG00000027276.7	Jag1	jagged 1(Jag1)	0.76097	5.95176	49.8711	1.64184e-12
ENSMUSG00000028076.12	Cd1d1	CD1d1 antigen(Cd1d1)	0.751992	4.38531	19.8548	8.35548e-06
ENSMUSG00000043639.15	Rbm20	RNA binding motif protein 20(Rbm20)	0.749392	5.88432	31.9952	1.54551e-08
ENSMUSG00000041078.7	Grid1	glutamate receptor, ionotropic, delta 1(Grid1)	0.741926	3.12317	13.0124	0.00030943
ENSMUSG00000027298.17	Tyro3	TYRO3 protein tyrosine kinase 3(Tyro3)	0.73508	5.55814	24.7348	6.57858e-07
ENSMUSG00000063626.6	Unc5d	unc-5 netrin receptor D(Unc5d)	0.720342	4.7618	23.0244	1.59958e-06
ENSMUSG00000029999.14	Tgfa	transforming growth factor alpha(Tgfa)	0.703343	3.91948	16.8031	4.14659e-05
ENSMUSG00000026473.16	Glul	glutamate-ammonia ligase (glutamine synthetase)(Glul)	0.702328	4.92033	16.0976	6.0159e-05
ENSMUSG00000045107.5	Saysd1	SAYSVFN motif domain containing 1(Saysd1)	0.690359	2.74194	12.2003	0.000477806
ENSMUSG00000034402.3	Kcnh5	potassium voltage-gated channel, subfamily H (eag-related), member 5(Kcnh5)	0.689398	4.3239	23.3106	1.37841e-06
ENSMUSG00000004151.17	Etv1	ets variant 1(Etv1)	0.68495	6.19038	29.5886	5.34194e-08
ENSMUSG00000087574.1	C030037D09Rik	RIKEN cDNA C030037D09 gene(C030037D09Rik)	0.679275	5.44085	22.663	1.93052e-06
ENSMUSG00000032087.10	Dscaml1	Down syndrome cell adhesion molecule like 1(Dscaml1)	0.666683	7.14666	37.7883	7.88535e-10
ENSMUSG00000042249.11	Grk3	G protein-coupled receptor kinase 3(Grk3)	0.664559	5.82503	21.8454	2.95528e-06
ENSMUSG00000051375.15	Pcdh1	protocadherin 1(Pcdh1)	0.662553	3.49491	13.5117	0.000237078
ENSMUSG00000030022.14	Adamts9	a disintegrin-like and metallopeptidase (reprolysin type) with thrombospondin type 1 motif, 9(Adamts9)	0.662483	6.07348	30.6383	3.1089e-08
ENSMUSG00000035513.19	Ntng2	netrin G2(Ntng2)	0.660085	5.48971	14.6128	0.000132014
ENSMUSG00000044461.6	Shisa2	shisa family member 2(Shisa2)	0.657887	4.90518	14.4151	0.000146624
ENSMUSG00000017390.15	Aldoc	aldolase C, fructose-bisphosphate(Aldoc)	0.657532	6.72823	16.9612	3.8151e-05
ENSMUSG00000020656.16	Grhl1	grainyhead-like 1 (Drosophila)(Grhl1)	0.654694	4.1938	17.9774	2.23542e-05
ENSMUSG00000022129.4	Dct	dopachrome tautomerase(Dct)	0.644435	6.17244	20.7065	5.35334e-06
ENSMUSG00000032724.5	Abtb2	ankyrin repeat and BTB (POZ) domain containing 2(Abtb2)	0.623842	4.18012	14.8772	0.000114742
ENSMUSG00000022449.14	Adamts20	a disintegrin-like and metallopeptidase (reprolysin type) with thrombospondin type 1 motif, 20(Adamts20)	0.623474	6.12671	16.6311	4.54006e-05
ENSMUSG00000007682.6	Dio2	deiodinase, iodothyronine, type II(Dio2)	0.617303	6.55018	27.9966	1.21526e-07
ENSMUSG00000030647.8	Ndufc2	NADH dehydrogenase (ubiquinone) 1, subcomplex unknown, 2(Ndufc2)	0.612953	5.43874	21.1524	4.24172e-06
ENSMUSG00000085795.8	Zfp703	zinc finger protein 703(Zfp703)	0.611559	4.43175	15.7254	7.32331e-05
ENSMUSG00000022203.7	Efs	embryonal Fyn-associated substrate(Efs)	0.595101	4.73792	18.0087	2.19895e-05
ENSMUSG00000040289.8	Hey1	hairy/enhancer-of-split related with YRPW motif 1(Hey1)	0.594583	5.02244	13.2927	0.000266439
ENSMUSG00000039678.12	Tbc1d13	TBC1 domain family, member 13(Tbc1d13)	0.588705	3.97583	13.5144	0.000236736
ENSMUSG00000040997.13	Abhd4	abhydrolase domain containing 4(Abhd4)	0.585171	5.56343	12.9341	0.000322652
