## Supplementary material for "YAP/TAZ Maintain the Proliferative Capacity and Structural Organization of Radial Glial Cells During Brain Development": Gene set enrichment analysis

### Sheet: Sheet1
NAME	SIZE	ES	NES	NOM p-val	FDR q-val	Number of enriched probes	Enriched probes
GO_HIPPO_SIGNALING	42	-0.638775	-2.21951	0	0.008	9	WWC2, AMOTL2, WWC1, AJUBA, SCHIP1, LATS2, WWTR1, YAP1, WTIP
GO_POSITIVE_REGULATION_OF_FIBROBLAST_MIGRATION	15	-0.739366	-2.06416	0	0.011797	4	THBS1, DDR2, PTK2, BAG4
GO_MOTILE_CILIUM_ASSEMBLY	23	-0.649205	-1.88995	0	0.0864579	7	DNAAF3, CCDC40, FOXJ1, INTU, CFAP221, SPATA6, CCDC39
GO_NEGATIVE_REGULATION_OF_INTERLEUKIN_12_PRODUCTION	15	-0.692496	-1.88926	0	0.0668434	3	THBS1, PIBF1, JAK3
GO_FOCAL_ADHESION_ASSEMBLY	83	-0.549698	-1.87947	0	0.0588584	19	THBS1, ACTN2, AJUBA, KDR, ITGA2, PTPRJ, TEK, ACTN1, DLC1, VCL, PTPRK, RHOD, DUSP3, DAPK3, WDPCP, TRIP6, EFNA5, COL16A1, BCL2
GO_CELL_AGGREGATION	24	-0.599954	-1.85493	0	0.0684905	4	CCN2, ROR2, SOX6, WNT7A
GO_REGULATION_OF_HIPPO_SIGNALING	16	-0.73294	-1.8298	0	0.0894072	5	WWC2, WWC1, AJUBA, SCHIP1, WTIP
GO_CELL_SUBSTRATE_JUNCTION_ORGANIZATION	102	-0.509564	-1.80875	0	0.116853	21	THBS1, ACTN2, AJUBA, KDR, ITGA2, PTPRJ, TEK, ACTN1, DLC1, VCL, PTPRK, RHOD, DUSP3, DAPK3, ITGA5, WDPCP, TRIP6, EFNA5, COL16A1, PLEC, BCL2
GO_POSITIVE_REGULATION_OF_SMAD_PROTEIN_SIGNAL_TRANSDUCTION	15	-0.685977	-1.79127	0	0.142338	5	DAB2, BMP4, KIAA0319, BMP6, RBPMS
GO_ENDOTHELIAL_CELL_APOPTOTIC_PROCESS	65	-0.512557	-1.76969	0	0.173558	12	THBS1, SCG2, KDR, COL4A3, SEMA5A, TEK, GAS6, MAP3K5, ANGPT1, RGCC, CDH5, MIR101-2
GO_NEGATIVE_REGULATION_OF_ORGAN_GROWTH	41	-0.558439	-1.76267	0	0.176619	13	WWC2, WWC1, KCNK2, TGFBR2, RGS2, MAPK11, MEIS1, CTDP1, SLC6A4, STK3, RIPK1, PTK2, SAV1
GO_POSITIVE_REGULATION_OF_STEM_CELL_DIFFERENTIATION	21	-0.557298	-1.7494	0	0.207882	7	BMP4, FOXC1, SOX6, RBM24, SP7, SEMA3C, GATA4
GO_NEGATIVE_REGULATION_OF_PROTEIN_LOCALIZATION_TO_CELL_PERIPHERY	24	-0.584516	-1.7446	0	0.202054	5	DAB2, PID1, MRAP, LRRC15, SAPCD2
GO_REGULATION_OF_SMAD_PROTEIN_SIGNAL_TRANSDUCTION	26	-0.6375	-1.73627	0	0.213316	11	DAB2, BMP4, WWTR1, KIAA0319, BMP6, RBPMS, PBLD, VEPH1, GDF5, CCN3, SPTBN1
GO_CELLULAR_RESPONSE_TO_COPPER_ION	19	-0.533439	-1.73177	0.0163599	0.208477	4	MT1X, MT1A, MT3, AQP1
GO_EPITHELIAL_CELL_APOPTOTIC_PROCESS	113	-0.431284	-1.71251	0	0.245585	19	THBS1, SCG2, KDR, COL4A3, SEMA5A, TEK, CAST, TGFBR2, GAS6, PIK3CG, MAP3K5, ANGPT1, RGCC, IL6, CDH5, RYR2, MIR101-2, YAP1, GSN
GO_RESPONSE_TO_COPPER_ION	34	-0.495474	-1.71216	0	0.232177	6	MT1X, MT1A, MT3, PAM, ATP7B, IL1A
GO_POSITIVE_REGULATION_OF_TRANSFORMING_GROWTH_FACTOR_BETA_PRODUCTION	20	-0.54885	-1.7023	0	0.25267	5	THBS1, CX3CL1, LUM, CD34, WNT11
GO_NEURON_PROJECTION_ARBORIZATION	24	-0.473228	-1.69916	0	0.246448	8	MFSD2A, LRP2, WNT5A, GRIP1, LRRK2, MYO9A, NLGN1, MACF1
